# Cosmopolitanism at the Roman Danubian Frontier, Slavic Migrations, and the Genomic Formation of Modern Balkan Peoples

**DOI:** 10.1101/2021.08.30.458211

**Authors:** Iñigo Olalde, Pablo Carrión, Ilija Mikić, Nadin Rohland, Shop Mallick, Iosif Lazaridis, Miomir Korać, Snežana Golubović, Sofija Petković, Nataša Miladinović-Radmilović, Dragana Vulović, Kristin Stewardson, Ann Marie Lawson, Fatma Zalzala, Kim Callan, Željko Tomanović, Dušan Keckarević, Miodrag Grbić, Carles Lalueza-Fox, David Reich

## Abstract

The Roman Empire expanded through the Mediterranean shores and brought human mobility and cosmopolitanism across this inland sea to an unprecedented scale. However, if this was also common at the Empire frontiers remains undetermined. The Balkans and Danube River were of strategic importance for the Romans acting as an East-West connection and as a defense line against “barbarian” tribes. We generated genome-wide data from 70 ancient individuals from present-day Serbia dated to the first millennium CE; including Viminacium, capital of Moesia Superior province. Our analyses reveal large scale-movements from Anatolia during Imperial rule, similar to the pattern observed in Rome, and cases of individual mobility from as far as East Africa. Between ∼250-500 CE, we detect gene-flow from Central/Northern Europe harboring admixtures of Iron Age steppe groups. Tenth-century CE individuals harbored North-Eastern European-related ancestry likely associated to Slavic-speakers, which contributed >20% of the ancestry of today’s Balkan people.
