## Supplementary Table 2 for "Cosmopolitanism at the Roman Danubian Frontier, Slavic Migrations, and the Genomic Formation of Modern Balkan Peoples"

### Sheet: new_presentday_Serbs
Supplementary Table 2. Information about newly reported present-day Serbs genotyped with the Human Origins array
ID	Sex	Y-chr	Place of origin	Region	Country	Coordinates of place of origin
18-303	M	R1b-U106>Z9	Bački Maglić	Bačka	Serbia	45° 21′ 45.94″ N, 19° 31′ 54.12″ E
18-646-48	M	I2-Y3120>A1328	Bođani, Bač	Bačka	Serbia	45° 23′ 10.8″ N, 19° 6′ 15.6″ E
18-646-20	M	R1a-M458>YP417	Čitluk, Kruševac	Rasina	Serbia	43° 35′ 18″ N, 21° 16′ 25.2″ E
18-646-39	M	I2-Y3120>PH908	Donja Bejašnica, Prokuplje	Toplica	Serbia	43° 11′ 30″ N, 21° 27′ 6″ E
18-308	M	E-V13>A18844	Dragolj, Gornji Milanovac	Šumadija	Serbia	44° 13′ 0″ N, 20° 27′ 0″ E
18-646-15	M	I2-Y3120>PH908	Gornji Kozji Dol, Trgovište	Vranjsko Ponišavlje	Serbia	42° 19′ 23.88″ N, 22° 6′ 24.12″ E
18-646-12	M	I2-Y3120>PH908	Guncati, Knić	Šumadija	Serbia	43° 53′ 2.4″ N, 20° 39′ 28.8″ E
18-646-24	M	E-V13>Z16988	Jabučje, Lajkovac	Kolubara	Serbia	43° 59′ 56.07″ N, 20° 59′ 29.11″ E
18-646-18	M	R1a-Z280>Y2902	Jovac, Vladičin Han	Vranjsko Ponišavlje	Serbia	42° 38′ 39.12″ N, 22° 0′ 11.16″ E
18-646-16	M	T-L131	Lešnica, Loznica	Mačva	Serbia	44° 39′ 5.4″ N, 19° 18′ 21.6″ E
18-646-85	M	I2-Y3120>PH908	Merdželat, Svrljig	Ponišavlje	Serbia	43° 25′ 19.8″ N, 22° 5′ 12″ E
18-275	M	E-M81	Neuzina, Sečanj	Zapadni Banat	Serbia	45° 20′ 40.74″ N, 20° 42′ 45.79″ E
18-646-86	M	Q-L245>BZ3000	Ostra, Čačak	Šumadija	Serbia	43° 54′ 20.16″ N, 20° 29′ 36.96″ E
18-646-37	M	E-V13>A24066	Pečenjevce, Leskovac	Jablanica	Serbia	43° 6′ 1.2″ N, 21° 55′ 0″ E
18-646-34	M	J2-L283>PH1602	Rusna, Doljevac	Ponišavlje	Serbia	43° 11′ 24″ N, 21° 53′ 31.2″ E
18-646-22	M	I2-Y3120>PH908	Supovac, Niš	Ponišavlje	Serbia	43° 23′ 12″ N, 21° 45′ 18″ E
18-646-10	M	G2-L497>Y128028	Veliko Orašje, Velika Plana	Šumadija	Serbia	44° 22′ 8.11″ N, 21° 5′ 9.6″ E
18-646-68	M	E-V13	Viteževo, Žabari	Braničevo	Serbia	44° 17′ 24.6″ N, 21° 15′ 5.4″ E
18-209	M	I2-Y3120>PH908	Zablaće, Čačak	Stari Vlah	Serbia	43° 50′ 48.12″ N, 20° 27′ 0″ E
18-646-76	M	T-Y11151	Vrutok, Gostivar	Zapadna Makedonija	North Macedonia	41° 46′ 6.96″ N, 20° 50′ 20.76″ E
18-646-21	M	R1a-M420	Barlovo, Kuršumlija	Toplica	Montenegro	42° 44′ 1.39″ N, 19° 47′ 30.25″ E
18-646-64	M	J2-M205>Y22059	Škaljar, Kotor	Zeta	Montenegro	42° 25′ 4.2″ N, 18° 45′ 35.4″ E
18-646-79	M	E-V13>Y37092	Berane	Brda	Montenegro	42° 50′ 33.72″ N, 19° 52′ 15.6″ E
18-289	M	E-V13>BY165837	Medun, Podgorica	Brda	Montenegro	42° 28′ 18.44″ N, 19° 21′ 47.89″ E
18-646-67	M	I1-P109>FGC22045	Pavino Polje, Bijelo Polje	Brda	Montenegro	43° 8′ 15″ N, 19° 37′ 43″ E
18-206	M	J2-L283>Z638	Predobrđe, Kolašin	Brda	Montenegro	42° 43' 32" N, 19° 25' 42" E
18-646-63	M	J1-Z18463>ZS3128	Šekular, Andrijevica	Brda	Montenegro	42° 44′ 1.39″ N, 19° 47′ 30.25″ E
18-646-7	M	I2-Y3120*	Đevraske, Kistanje	Dalmacija	Croatia	43° 57′ 11.12″ N, 15° 51′ 3.82″ E
18-646-83	M	E-V13	Grabovac Banski, Petrinja	Banija	Croatia	45° 19′ 50.74″ N, 16° 14′ 18.17″ E
18-646-81	M	I2-Y3120>PH908	Plaški	Lika	Croatia	45° 4′ 53.05″ N, 15° 21′ 44.59″ E
18-646-82	M	I2-Y3120	Smrdelje, Kistanje	Dalmacija	Croatia	43° 56′ 1.4″ N, 15° 54′ 3.86″ E
18-646-8	M	I2-Y3120>PH908	Trpinja	Zapadni Srem	Croatia	45° 25′ 9″ N, 18° 53′ 57.09″ E
18-646-49	M	I2-Y3120>PH908	Banja Luka	Bosanska Krajina	Bosnia and Herzegovina	44° 46′ 19.74″ N, 17° 11′ 27.28″ E
18-216	M	I2-Y3120>PH908	Pale	Istočna Bosna	Bosnia and Herzegovina	43° 48′ 45.36″ N, 18° 34′ 5.59″ E
18-646-19	M	J1-ZS4393>ZS9949	Poplat, Stolac	Hercegovina	Bosnia and Herzegovina	43° 2′ 25.43″ N, 18° 0′ 1.37″ E
18-646-2	M	E-M35 v I2-M223	Rilić, Kupres	Bosanska Krajina	Bosnia and Herzegovina	43° 54′ 46.8″ N, 17° 15′ 50.4″ E
18-646-54	M	J2-M205>Y22059	Rogatica	Istočna Bosna	Bosnia and Herzegovina	43° 47′ 55.82″ N, 19° 0′ 13.61″ E
